# Quantitative analysis of transcription start site selection in *Saccharomyces cerevisiae* reveals control by DNA sequence, RNA Polymerase II activity, and NTP levels

**DOI:** 10.1101/2021.11.09.467992

**Authors:** Yunye Zhu, Irina O. Vvedenskaya, Sing-Hoi Sze, Bryce E. Nickels, Craig D. Kaplan

## Abstract

Transcription start site (TSS) selection is a key step in gene expression and occurs at many promoter positions over a wide range of efficiencies. Here, we develop a massively parallel reporter assay to quantitatively dissect contributions of promoter sequence, NTP substrate levels, and RNA polymerase II (Pol II) activity to TSS selection by “promoter scanning” in *Saccharomyces cerevisiae* (Pol II MAssively Systematic Transcript End Readout, “Pol II MASTER”). Using Pol II MASTER, we measure the efficiency of Pol II initiation at 1,000,000 individual TSS sequences in a defined promoter context. Pol II MASTER confirms proposed critical qualities of *S. cerevisiae* TSS -8, -1, and +1 positions quantitatively in a controlled promoter context. Pol II MASTER extends quantitative analysis to surrounding sequences and determines that they tune initiation over a wide range of efficiencies. These results enabled the development of a predictive model for initiation efficiency based on sequence. We show that genetic perturbation of Pol II catalytic activity alters initiation efficiency mostly independently of TSS sequence, but selectively modulates preference for initiating nucleotide. Intriguingly, we find that Pol II initiation efficiency is directly sensitive to GTP levels at the first five transcript positions and to CTP and UTP levels at the second position genome wide. These results suggest individual NTP levels can have transcript-specific effects on initiation, representing a cryptic layer of potential regulation at the level of Pol II biochemical properties. The results establish Pol II MASTER as a method for quantitative dissection of transcription initiation in eukaryotes.
