## Supplemental Table 1 Strains Plasmids Oligos for "Quantitative analysis of transcription start site selection in *Saccharomyces cerevisiae* reveals control by DNA sequence, RNA Polymerase II activity, and NTP levels"

### Sheet: Yeast Strains
Strain Number	Plamids	Genotype	Mating Type
CKY954	pCK859 pRS315H3alt-RPB1* XmaI 1122-1123 T69 corrected	his3∆200 leu2∆0 or 1 ura3-52 lys2-128∂ trp1∆63 rpb1∆::CLONATMX	a
CKY956	pCK887 pRS315H3alt-RPB1* XmaI 1122-1123 H1085Q T69 corrected	his3∆200 leu2∆0 or 1 ura3-52 lys2-128∂ trp1∆63 rpb1∆::CLONATMX	a
CKY960	pCK871 pRS315H3alt-rpb1* 10-88 (F1086S) T69 corrected	his3∆200 leu2∆0 or 1 ura3-52 lys2-128∂ trp1∆63 rpb1∆::CLONATMX	a
CKY962	pCK867 pRS315H3alt-RPB1* rpb1 10-110 (G1097D) T69 corrected	his3∆200 leu2∆0 or 1 ura3-52 lys2-128∂ trp1∆63 rpb1∆::CLONATMX	a
CKY964	pCK960 pRS315H3alt-RPB1* E1103G T69 corrected	his3∆200 leu2∆0 or 1 ura3-52 lys2-128∂ trp1∆63 rpb1∆::CLONATMX	a

### Sheet: Plasmids
Plasmid Name	Plasmid	Plasmid Genotype	Host Strain
pCK1316	pRSII413	HIS3 CEN6 ARSH4 ampr f(1) ori, pBluescript II SK+ Backbone	TOP10 F'

### Sheet: Oligos
For library construction
CKO Number	Sequence	Purpose	Gene	Oligo Name
CKO2447	CTGATGTTAGCCTTTTGAAAATGTYRNNNNNNTGAAAAAAAATCAAAAGAAAAATTTG	SNR37-TSS AYR lib R	TSS MASTER v4 AYR	SNR37
CKO2448	AAAGGCTAACATCAGNNNNANNNNCNNNNTNNNNGNNNNATGTCTAAAGGTGAAGAATT	GFP-CYCterm-BAR-SacI F	TSS MASTER v4	GFP-CYC1 fusion (pCK1412 etc)
CKO2449	CTGATGTTAGCCTTTTGAAAATGTRYNNNNNNTGAAAAAAAATCAAAAGAAAAATTTG	SNR37-TSS ARY lib R	TSS MASTER v4 ARY	SNR37
CKO2450	CTGATGTTAGCCTTTTGAAAATGTYRNNNNNNVGAAAAAAAATCAAAAGAAAAATTTG	SNR37-TSS BYR lib R	TSS MASTER v4 BYR	SNR37
CKO1608	ggtaccgggccccccCTCGAGtcCTAGTACGGATTAGAAG	CKO1577 sewing F ∆SacI	TSS MASTER v3	GAL1 UAS MASTER product ∆SacI
CKO1578	ggacaacactagctcTATTTATAtctgttaatagatcaaaaatc	GAL1 UAS-XhoI R	TSS MASTER v1	GAL1/pYM-N22
CKO1579	gatttttgatctattaacagaTATAAATAgagctagtgttgtcc	SNR37-TSS lib F	TSS MASTER v1	SNR37
CKO1582	GGGAACAAAAGCTGgagctcCGAGCGTCCCAAAACCTTCTC	GFP-CYCterm-BAR-SacI R	TSS MASTER v1	GFP-CYC1 fusion (pCK1412 etc)
CKO1586	CTGatgtTAGCCTTTTgaaaatgt	CKO1580 sewing R	TSS MASTER v1	SNR37 MASTER product
CKO1588	GGGAACAAAAGCTGgagctc	CKO1582 sewing R	TSS MASTER v1	CYC1t MASTER product
For DNA-seq
CKO Number	Sequence	Purpose	Gene	Oligo Name
CKO2539	GTGACGACTGTAGCTCAGttcaaatttttcttttgatttt	Add stuffer sequences to MASTER Pol II sequence specificity libraries amplicon 5'-end	MASTER library	stuf_1-SNR37-F
CKO2540	AATCTCTAGCCGTAAGTCAttcaaatttttcttttgatttt	Add stuffer sequences to MASTER Pol II sequence specificity libraries amplicon 5'-end	MASTER library	stuf_2-SNR37-F
CKO2541	CGCTGACGATATCGCAGTGCttcaaatttttcttttgatttt	Add stuffer sequences to MASTER Pol II sequence specificity libraries amplicon 5'-end	MASTER library	stuf_3-SNR37-F
CKO2542	TCAGATGTCAGCATGTCATAGttcaaatttttcttttgatttt	Add stuffer sequences to MASTER Pol II sequence specificity libraries amplicon 5'-end	MASTER library	stuf_4-SNR37-F
CKO2543	CTATCGCTAGATCGCATGCGAGttcaaatttttcttttgatttt	Add stuffer sequences to MASTER Pol II sequence specificity libraries amplicon 5'-end	MASTER library	stuf_5-SNR37-F
CKO2544	GCGCGTACGTCAGTTCGACAGAGttcaaatttttcttttgatttt	Add stuffer sequences to MASTER Pol II sequence specificity libraries amplicon 5'-end	MASTER library	stuf_6-SNR37-F
CKO2545	AGTAACTGCATGACAGCTAGCGCGttcaaatttttcttttgatttt	Add stuffer sequences to MASTER Pol II sequence specificity libraries amplicon 5'-end	MASTER library	stuf_7-SNR37-F
CKO2546	TACGTAGATCGCTAGTACGCACGCGttcaaatttttcttttgatttt	Add stuffer sequences to MASTER Pol II sequence specificity libraries amplicon 5'-end	MASTER library	stuf_8-SNR37-F
CKO2547	acactctttccctacacgacgctcttccgatctGTGACGACTGTAGCTCAG	Add TruSeq P5 end adpater sequence to stuffered amplicom 5'-end	MASTER library	TruSeq_P5_end_adpter-stuf_1-F
CKO2548	acactctttccctacacgacgctcttccgatctAATCTCTAGCCGTAAGTCA	Add TruSeq P5 end adpater sequence to stuffered amplicom 5'-end	MASTER library	TruSeq_P5_end_adpter-stuf_2-F
CKO2549	acactctttccctacacgacgctcttccgatctCGCTGACGATATCGCAGTGC	Add TruSeq P5 end adpater sequence to stuffered amplicom 5'-end	MASTER library	TruSeq_P5_end_adpter-stuf_3-F
CKO2550	acactctttccctacacgacgctcttccgatctTCAGATGTCAGCATGTCATA	Add TruSeq P5 end adpater sequence to stuffered amplicom 5'-end	MASTER library	TruSeq_P5_end_adpter-stuf_4-F
CKO2551	acactctttccctacacgacgctcttccgatctCTATCGCTAGATCGCATGCG	Add TruSeq P5 end adpater sequence to stuffered amplicom 5'-end	MASTER library	TruSeq_P5_end_adpter-stuf_5-F
CKO2552	acactctttccctacacgacgctcttccgatctGCGCGTACGTCAGTTCGACA	Add TruSeq P5 end adpater sequence to stuffered amplicom 5'-end	MASTER library	TruSeq_P5_end_adpter-stuf_6-F
CKO2553	acactctttccctacacgacgctcttccgatctAGTAACTGCATGACAGCTAG	Add TruSeq P5 end adpater sequence to stuffered amplicom 5'-end	MASTER library	TruSeq_P5_end_adpter-stuf_7-F
CKO2554	acactctttccctacacgacgctcttccgatctTACGTAGATCGCTAGTACGC	Add TruSeq P5 end adpater sequence to stuffered amplicom 5'-end	MASTER library	TruSeq_P5_end_adpter-stuf_8-F
CKO2555	GTGACTCagtgaataattcttcaccttta	Add stuffer sequences to MASTER Pol II sequence specificity libraries amplicon 3'-end	MASTER library	stuf_1-GFP-R
CKO2556	TGACTCagtgaataattcttcaccttta	Add stuffer sequences to MASTER Pol II sequence specificity libraries amplicon 3'-end	MASTER library	stuf_2-GFP-R
CKO2557	GACTCagtgaataattcttcaccttta	Add stuffer sequences to MASTER Pol II sequence specificity libraries amplicon 3'-end	MASTER library	stuf_3-GFP-R
CKO2558	ACTCagtgaataattcttcaccttta	Add stuffer sequences to MASTER Pol II sequence specificity libraries amplicon 3'-end	MASTER library	stuf_4-GFP-R
CKO2559	CTCagtgaataattcttcaccttta	Add stuffer sequences to MASTER Pol II sequence specificity libraries amplicon 3'-end	MASTER library	stuf_5-GFP-R
CKO2560	TCagtgaataattcttcaccttta	Add stuffer sequences to MASTER Pol II sequence specificity libraries amplicon 3'-end	MASTER library	stuf_6-GFP-R
CKO2561	Cagtgaataattcttcaccttta	Add stuffer sequences to MASTER Pol II sequence specificity libraries amplicon 3'-end	MASTER library	stuf_7-GFP-R
CKO2126	AGTGAATAATTCTTCACCTTTA	Amplify library for sequencing	MASTER library	MASTER library R
CKO2562	gtgactggagttcagacgtgtgctcttccgatctGTGACTCagtgaataattct	Add TruSeq P7 end adpater sequence to stuffered amplicom 3'-end	MASTER library	TruSeq_P7_end_adpter-stuf_1-GFP-R
CKO2563	gtgactggagttcagacgtgtgctcttccgatctTGACTCagtgaataattctt	Add TruSeq P7 end adpater sequence to stuffered amplicom 3'-end	MASTER library	TruSeq_P7_end_adpter-stuf_2-GFP-R
CKO2564	gtgactggagttcagacgtgtgctcttccgatctGACTCagtgaataattcttc	Add TruSeq P7 end adpater sequence to stuffered amplicom 3'-end	MASTER library	TruSeq_P7_end_adpter-stuf_3-GFP-R
CKO2565	gtgactggagttcagacgtgtgctcttccgatctACTCagtgaataattcttca	Add TruSeq P7 end adpater sequence to stuffered amplicom 3'-end	MASTER library	TruSeq_P7_end_adpter-stuf_4-GFP-R
CKO2566	gtgactggagttcagacgtgtgctcttccgatctCTCagtgaataattcttcac	Add TruSeq P7 end adpater sequence to stuffered amplicom 3'-end	MASTER library	TruSeq_P7_end_adpter-stuf_5-GFP-R
CKO2567	gtgactggagttcagacgtgtgctcttccgatctTCagtgaataattcttcacc	Add TruSeq P7 end adpater sequence to stuffered amplicom 3'-end	MASTER library	TruSeq_P7_end_adpter-stuf_6-GFP-R
CKO2568	gtgactggagttcagacgtgtgctcttccgatctCagtgaataattcttcacct	Add TruSeq P7 end adpater sequence to stuffered amplicom 3'-end	MASTER library	TruSeq_P7_end_adpter-stuf_7-GFP-R
CKO2284	GTGACTGGAGTTCAGACGTGTGCTCTTCCGATCTAGTGAATAATTCTTCACCTTTA	Add sequencing adapter and stuffer to MASTER v3 library amplicon	MASTER library	P7_stuf_2126 R
For TSS-seq
	Sequence	Purpose	Gene	Oligo Name
	GUUCAGAGUUCUACAGUCCGACGAUCNNNNNNNNNNNNNNN	5’-adapter		s1206-N15
	CCTTGGCACCCGAGAATTCCAagtgaataattcttcaccttta	Illumina RT oligo		CKO2191-s128A
	AATGATACGGCGACCACCGAGATCTACACGTTCAGAGTTCTACAGTCCGA	Illumina 5′ PCR Primer		RP1
	CAAGCAGAAGACGGCATACGAGATNNNNNNGTGACTGGAGTTCCTTGGCACCCGAGAATTCCA	Illumina 3′ PCR Primers including indexes		RPI4-30
	CTACACGTTCAGAGTTCTACAGTCCGACGATC	Custom sequencing primer		s1115
For Primer Extension
CKO Number	Sequence	Purpose	Gene	Oligo Name
CKO2191	AGTGAATAATTCTTCACCTTTA	Primer extension	GFP	GFP PE-1
