## Supplemental Table 2 Sequencing Information for "Quantitative analysis of transcription start site selection in *Saccharomyces cerevisiae* reveals control by DNA sequence, RNA Polymerase II activity, and NTP levels"

### Sheet: DNA-seq
Super_ID	Sample name	Library	E.coli / Yeast replicates	BioSample accession	Sequencing platform	SRA accession	GEO accession	Total paired-end reads	Assembled R1R2 merged reads by PEAR
1	AYR_Ec	AYR	E.coli	SAMN21846366	Illumina NovaSeq 6000 S2 150PE	SRR16089335	GSM5610210	20778297	20731982
2	BYR_Ec	BYR	E.coli	SAMN21846367	Illumina NovaSeq 6000 S2 150PE	SRR16089334	GSM5610211	20367814	20312301
3	ARY_Ec	ARY	E.coli	SAMN21846368	Illumina NovaSeq 6000 S2 150PE	SRR16089336	GSM5610212	23909997	23835147
4	AYR_PolII_WT_bioRep_1	AYR	Yeast Replicate 1	SAMN21846369	Illumina NovaSeq 6000 S2 150PE	SRR16089933	GSM5610213	22448161	22398417
5	AYR_PolII_WT_bioRep_2	AYR	Yeast Replicate 2	SAMN21846370	Illumina NovaSeq 6000 S2 150PE	SRR16089932	GSM5610214	21907471	21870559
6	AYR_PolII_WT_bioRep_3	AYR	Yeast Replicate 3	SAMN21846371	Illumina NovaSeq 6000 S2 150PE	SRR16089930	GSM5610215	17347170	17323744
7	BYR_PolII_WT_bioRep_1	BYR	Yeast Replicate 1	SAMN21846372	Illumina NovaSeq 6000 S2 150PE	SRR16089929	GSM5610216	16977094	16956572
8	BYR_PolII_WT_bioRep_2	BYR	Yeast Replicate 2	SAMN21846373	Illumina NovaSeq 6000 S2 150PE	SRR16089931	GSM5610217	20810116	20767897
9	BYR_PolII_WT_bioRep_3	BYR	Yeast Replicate 3	SAMN21846374	Illumina NovaSeq 6000 S2 150PE	SRR16089928	GSM5610218	22939289	22894586
10	ARY_PolII_WT_bioRep_1	ARY	Yeast Replicate 1	SAMN21846375	Illumina NovaSeq 6000 S2 150PE	SRR16089927	GSM5610219	24932189	24904059
11	ARY_PolII_WT_bioRep_2	ARY	Yeast Replicate 2	SAMN21846376	Illumina NovaSeq 6000 S2 150PE	SRR16089926	GSM5610220	19133313	19099282
12	ARY_PolII_WT_bioRep_3	ARY	Yeast Replicate 3	SAMN21846377	Illumina NovaSeq 6000 S2 150PE	SRR16089925	GSM5610221	20111542	20063548

### Sheet: TSS-seq
Super_ID	Sample name	Library	Pol II	Yeast replicates	BioSample accession	Batch-1 sequencing platform	Batch-1 SRA accession	Batch-1 GEO accession	Total reads of batch-1	Batch-2 sequencing platform	Batch-2 SRA accession	Batch-2 GEO accession	Total reads of batch-2	Total reads of 2 batches
4	AYR_PolII_WT_bioRep_1	AYR	WT	rep1	SAMN21846369	Illumina NextSeq 500 150SE	SRR16096607	GSM5610222	31214370					31214370
5	AYR_PolII_WT_bioRep_2	AYR	WT	rep2	SAMN21846370	Illumina NextSeq 500 150SE	SRR16096606	GSM5610223	52215117					52215117
6	AYR_PolII_WT_bioRep_3	AYR	WT	rep3	SAMN21846371	Illumina NextSeq 500 150SE	SRR16096595	GSM5610224	52276068					52276068
7	BYR_PolII_WT_bioRep_1	BYR	WT	rep1	SAMN21846372	Illumina NextSeq 500 150SE	SRR16096587	GSM5610225	46913687	Illumina NovaSeq 6000 S1 200SE	SRR16097928	GSM5610267	30227969	77141656
8	BYR_PolII_WT_bioRep_2	BYR	WT	rep2	SAMN21846373	Illumina NextSeq 500 150SE	SRR16096586	GSM5610226	50842225	Illumina NovaSeq 6000 S1 200SE	SRR16097927	GSM5610268	24592663	75434888
9	BYR_PolII_WT_bioRep_3	BYR	WT	rep3	SAMN21846374	Illumina NextSeq 500 150SE	SRR16096585	GSM5610227	64556129	Illumina NovaSeq 6000 S1 200SE	SRR16097916	GSM5610269	37189489	101745618
10	ARY_PolII_WT_bioRep_1	ARY	WT	rep1	SAMN21846375	Illumina NextSeq 500 150SE	SRR16096584	GSM5610228	49546395					49546395
11	ARY_PolII_WT_bioRep_2	ARY	WT	rep2	SAMN21846376	Illumina NextSeq 500 150SE	SRR16096583	GSM5610229	51548429					51548429
12	ARY_PolII_WT_bioRep_3	ARY	WT	rep3	SAMN21846377	Illumina NextSeq 500 150SE	SRR16096582	GSM5610230	46993934					46993934
13	AYR_PolII_E1103G_bioRep_1	AYR	E1103G	rep1	SAMN21846378	Illumina NextSeq 500 150SE	SRR16096581	GSM5610231	58973392	Illumina NovaSeq 6000 S1 200SE	SRR16097908	GSM5610270	42090759	101064151
14	AYR_PolII_E1103G_bioRep_2	AYR	E1103G	rep2	SAMN21846379	Illumina NextSeq 500 150SE	SRR16096605	GSM5610232	48112709	Illumina NovaSeq 6000 S1 200SE	SRR16097907	GSM5610271	42157919	90270628
15	AYR_PolII_E1103G_bioRep_3	AYR	E1103G	rep3	SAMN21846380	Illumina NextSeq 500 150SE	SRR16096604	GSM5610233	76198791	Illumina NovaSeq 6000 S1 200SE	SRR16097906	GSM5610272	47196236	123395027
16	BYR_PolII_E1103G_bioRep_1	BYR	E1103G	rep1	SAMN21846381	Illumina NextSeq 500 150SE	SRR16096603	GSM5610234	60866054	Illumina NovaSeq 6000 S1 200SE	SRR16097905	GSM5610273	91555567	152421621
17	BYR_PolII_E1103G_bioRep_2	BYR	E1103G	rep2	SAMN21846382	Illumina NextSeq 500 150SE	SRR16096602	GSM5610235	52700626	Illumina NovaSeq 6000 S1 200SE	SRR16097904	GSM5610274	121543313	174243939
18	BYR_PolII_E1103G_bioRep_3	BYR	E1103G	rep3	SAMN21846383	Illumina NextSeq 500 150SE	SRR16096601	GSM5610236	66426468	Illumina NovaSeq 6000 S1 200SE	SRR16097903	GSM5610275	102771964	169198432
19	ARY_PolII_E1103G_bioRep_1	ARY	E1103G	rep1	SAMN21846384	Illumina NextSeq 500 150SE	SRR16096600	GSM5610237	71153395	Illumina NovaSeq 6000 S1 200SE	SRR16097902	GSM5610276	19019139	90172534
20	ARY_PolII_E1103G_bioRep_2	ARY	E1103G	rep2	SAMN21846385	Illumina NextSeq 500 150SE	SRR16096599	GSM5610238	47447124	Illumina NovaSeq 6000 S1 200SE	SRR16097926	GSM5610277	25961742	73408866
21	ARY_PolII_E1103G_bioRep_3	ARY	E1103G	rep3	SAMN21846386	Illumina NextSeq 500 150SE	SRR16096598	GSM5610239	54000114	Illumina NovaSeq 6000 S1 200SE	SRR16097925	GSM5610278	25534089	79534203
22	AYR_PolII_F1086S_bioRep_1	AYR	F1086S	rep1	SAMN21846387	Illumina NextSeq 500 150SE	SRR16096597	GSM5610240	56977919					56977919
23	AYR_PolII_F1086S_bioRep_2	AYR	F1086S	rep2	SAMN21846388	Illumina NextSeq 500 150SE	SRR16096596	GSM5610241	49516432					49516432
24	AYR_PolII_F1086S_bioRep_3	AYR	F1086S	rep3	SAMN21846389	Illumina NextSeq 500 150SE	SRR16096594	GSM5610242	48864974					48864974
25	BYR_PolII_F1086S_bioRep_1	BYR	F1086S	rep1	SAMN21846390	Illumina NextSeq 500 150SE	SRR16096593	GSM5610243	52966627	Illumina NovaSeq 6000 S1 200SE	SRR16097924	GSM5610279	107498631	160465258
26	BYR_PolII_F1086S_bioRep_2	BYR	F1086S	rep2	SAMN21846391	Illumina NextSeq 500 150SE	SRR16096592	GSM5610244	56137472	Illumina NovaSeq 6000 S1 200SE	SRR16097923	GSM5610280	97534318	153671790
27	BYR_PolII_F1086S_bioRep_3	BYR	F1086S	rep3	SAMN21846392	Illumina NextSeq 500 150SE	SRR16096591	GSM5610245	44960940	Illumina NovaSeq 6000 S1 200SE	SRR16097922	GSM5610281	106042643	151003583
28	ARY_PolII_F1086S_bioRep_1	ARY	F1086S	rep1	SAMN21846393	Illumina NextSeq 500 150SE	SRR16096590	GSM5610246	38195316					38195316
29	ARY_PolII_F1086S_bioRep_2	ARY	F1086S	rep2	SAMN21846394	Illumina NextSeq 500 150SE	SRR16096589	GSM5610247	44913456					44913456
30	ARY_PolII_F1086S_bioRep_3	ARY	F1086S	rep3	SAMN21846395	Illumina NextSeq 500 150SE	SRR16096588	GSM5610248	47080210					47080210
33	AYR_PolII_G1097D_bioRep_1	AYR	G1097D	rep1	SAMN21846396	Illumina NextSeq 500 150SE	SRR16097356	GSM5610249	22496621	Illumina NovaSeq 6000 S1 200SE	SRR16097921	GSM5610282	80975069	103471690
34	AYR_PolII_G1097D_bioRep_2	AYR	G1097D	rep2	SAMN21846397	Illumina NextSeq 500 150SE	SRR16097355	GSM5610250	21295790	Illumina NovaSeq 6000 S1 200SE	SRR16097920	GSM5610283	91359713	112655503
35	AYR_PolII_G1097D_bioRep_3	AYR	G1097D	rep3	SAMN21846398	Illumina NextSeq 500 150SE	SRR16097346	GSM5610251	21420780	Illumina NovaSeq 6000 S1 200SE	SRR16097919	GSM5610284	76106035	97526815
36	BYR_PolII_G1097D_bioRep_2	BYR	G1097D	rep2	SAMN21846399	Illumina NextSeq 500 150SE	SRR16097345	GSM5610252	72748369	Illumina NovaSeq 6000 S1 200SE	SRR16097918	GSM5610285	248760587	321508956
37	BYR_PolII_G1097D_bioRep_4	BYR	G1097D	rep4	SAMN21846400	Illumina NextSeq 500 150SE	SRR16097344	GSM5610253	62131585	Illumina NovaSeq 6000 S1 200SE	SRR16097917	GSM5610286	246721585	308853170
38	BYR_PolII_G1097D_bioRep_5	BYR	G1097D	rep5	SAMN21846401	Illumina NextSeq 500 150SE	SRR16097343	GSM5610254	70373887	Illumina NovaSeq 6000 S1 200SE	SRR16097915	GSM5610287	194980132	265354019
41	ARY_PolII_G1097D_bioRep_3	ARY	G1097D	rep3	SAMN21846402	Illumina NextSeq 500 150SE	SRR16097342	GSM5610255	20837569	Illumina NovaSeq 6000 S1 200SE	SRR16097914	GSM5610288	20401590	41239159
42	ARY_PolII_G1097D_bioRep_5	ARY	G1097D	rep5	SAMN21846403	Illumina NextSeq 500 150SE	SRR16097341	GSM5610256	26252292	Illumina NovaSeq 6000 S1 200SE	SRR16097913	GSM5610289	20823983	47076275
43	ARY_PolII_G1097D_bioRep_6	ARY	G1097D	rep6	SAMN21846404	Illumina NextSeq 500 150SE	SRR16097340	GSM5610257	29254270	Illumina NovaSeq 6000 S1 200SE	SRR16097912	GSM5610290	23023279	52277549
44	AYR_PolII_H1085Q_bioRep_1	AYR	H1085Q	rep1	SAMN21846405	Illumina NextSeq 500 150SE	SRR16097339	GSM5610258	28258455					28258455
45	AYR_PolII_H1085Q_bioRep_2	AYR	H1085Q	rep2	SAMN21846406	Illumina NextSeq 500 150SE	SRR16097354	GSM5610259	25727329					25727329
46	AYR_PolII_H1085Q_bioRep_3	AYR	H1085Q	rep3	SAMN21846407	Illumina NextSeq 500 150SE	SRR16097353	GSM5610260	23359504					23359504
47	BYR_PolII_H1085Q_bioRep_1	BYR	H1085Q	rep1	SAMN21846408	Illumina NextSeq 500 150SE	SRR16097352	GSM5610261	80275208	Illumina NovaSeq 6000 S1 200SE	SRR16097911	GSM5610291	118098417	198373625
48	BYR_PolII_H1085Q_bioRep_2	BYR	H1085Q	rep2	SAMN21846409	Illumina NextSeq 500 150SE	SRR16097351	GSM5610262	86833431	Illumina NovaSeq 6000 S1 200SE	SRR16097910	GSM5610292	102501325	189334756
49	BYR_PolII_H1085Q_bioRep_3	BYR	H1085Q	rep3	SAMN21846410	Illumina NextSeq 500 150SE	SRR16097350	GSM5610263	85381271	Illumina NovaSeq 6000 S1 200SE	SRR16097909	GSM5610293	122222426	207603697
50	ARY_PolII_H1085Q_bioRep_1	ARY	H1085Q	rep1	SAMN21846411	Illumina NextSeq 500 150SE	SRR16097349	GSM5610264	28654160					28654160
51	ARY_PolII_H1085Q_bioRep_2	ARY	H1085Q	rep2	SAMN21846412	Illumina NextSeq 500 150SE	SRR16097348	GSM5610265	27235701					27235701
52	ARY_PolII_H1085Q_bioRep_3	ARY	H1085Q	rep3	SAMN21846413	Illumina NextSeq 500 150SE	SRR16097347	GSM5610266	31376531					31376531
