## Supplemental Table 3 Promoter Libraries Summary for "Quantitative analysis of transcription start site selection in *Saccharomyces cerevisiae* reveals control by DNA sequence, RNA Polymerase II activity, and NTP levels"

### Sheet: Sheet1
Pol II	Library	Num. of promoter variants	Coverage
WT	AYR	16377	0.9996
	BYR	47556	0.9675
	ARY	16224	0.9902
E1103G	AYR	16352	0.998
	BYR	43947	0.8941
	ARY	16179	0.9875
F1086S	AYR	15886	0.9696
	BYR	47403	0.9644
	ARY	15669	0.9564
G1097D	AYR	16080	0.9814
	BYR	46119	0.9383
	ARY	16152	0.9858
H1085Q	AYR	16301	0.9949
	BYR	46885	0.9539
	ARY	16250	0.9918
